# Mechanisms of transcription control by distal enhancers from high-resolution single-gene imaging

**DOI:** 10.1101/2023.03.19.533190

**Authors:** Lingling Cheng, Chayan De, Jieru Li, Alexandros Pertsinidis

## Abstract

How distal enhancers physically control promoters over large genomic distances, to enable cell-type specific gene expression, remains obscure. Using single-gene super-resolution imaging and acute targeted perturbations, we define physical parameters of enhancer-promoter communication and elucidate processes that underlie target gene activation. Productive enhancer-promoter encounters happen at 3D distances δ200 nm - a spatial scale corresponding to unexpected enhancer-associated clusters of general transcription factor (GTF) components of the Pol II machinery. Distal activation is achieved by increasing transcriptional bursting frequency, a process facilitated by embedding a promoter into such GTF clusters and by accelerating an underlying multi-step cascade comprising early phases in the Pol II transcription cycle. These findings help clarify molecular/biochemical signals involved in long-range activation and their means of transmission from enhancer to promoter.
