## Supplementary Table 2 for "Mechanisms of transcription control by distal enhancers from high-resolution single-gene imaging"

### Sheet: sheet1
Table 2 Parameters and statistics of bursting.
			DMSO									Treatment									Foldchange (DMSO/treatment)					p value
Background	Drug	Perturbations	A	r	Number of cells	Number of traces	Number of bursts	Amplitude_mean	Amplitude_SD	Duration_mean	Duration_SD	A	r	Number of cells	Number of traces	Number of bursts	Amplitude_mean	Amplitude_SD	Duration_mean	Duration_SD	A	r	A*r	Amplitude	Duration	p_Amplitude	p_Duration	repliactes
KMG	Dtag-13	Rad21_6h	0.6	2.29	303	119	160	288.784	208.944	437.966	226.895	0.28	1.59	780	110	117	348.759	216.845	429.364	208.608	2.05484	1.8298	3.75994	0.828034	1.02003	0.002	0.6174	3
	Dtag-13	Rad21_2h	0.30684	1.64754	564	280	370	423.991	329.287	444.319	211.546	0.17416	0.91204	1170	246	275	448.234	495.286	377.06	173.373	1.76183	1.80643	3.18263	0.945915	1.17838	0.5703	1.6221e-05	3
	Dtag-13	Sox2	0.82472	2.50549	68	40	162	969.463	54.0648	424.105	14.5415	0.59927	1.40922	118	33	143	875.995	63.4565	394.41	15.0841	1.37621	1.77793	2.4468	1.1067	1.07529	0.027	0.1697	1
	inhibitor	JQ1_30nm	0.50802	1.89677	155	132	174	749.42	601.748	372.484	224.614	0.47556	1.46694	350	254	321	948.517	691.542	399.75	201.257	1.06826	1.29301	1.38127	0.790097	0.931793	1.7433e-06	0.0207	2
	inhibitor	JQ1_50nm	0.50648	1.85319	166	137	188	1085.9	838.593	521.323	250.648	0.49166	1.18214	338	225	258	1146.97	1127.23	405.544	183.124	1.045	1.45216	1.51752	0.946758	1.28549	0.5279	1.0851e-09	2
	inhibitor	JQ1_100nm	0.50951	1.93788	149	125	195	835.385	749.383	419.553	196.593	0.363	1.02678	392	177	204	1030.86	1150.81	385.589	179.102	1.40361	1.88734	2.64908	0.810374	1.08808	0.0059	0.0443	2
	Halo-PROTACE	Rpb1 (40nM)	0.67791	1.75807	84	90	121	774.307	535.702	432.492	255.28	0.31774	1.50816	189	95	147	561.414	389.668	335.657	166.712	2.13354	1.16571	2.48708	1.37921	1.2885	5.031e-05	1.0542e-05	2
	Dtag-13	Med19	0.41662	1.48208	303	194	249	902.802	777.945	417.268	204.835	0.18649	1.12204	548	134	154	639.272	403.122	343.804	165.609	2.23401	1.32088	2.95086	1.41224	1.21368	0.00024039	2.2973e-06	2
	Dtag-14	Tbp/Trf2	0.44309	1.91223	161	114	175	586.527	423.47	401.642	188.94	0.12347	0.49393	738	72	73	682.735	532.371	377.624	156.598	3.59105	3.86735	13.8879	0.859084	1.0636	0.018474	0.700556	2
	Dtag-15	Taf1	0.46797	1.656	263	189	251	859.625	691.039	457.277	229.09	0.25967	0.67171	550	140	132	1219	981.212	467.044	258.34	1.80217	2.46535	4.44298	0.705191	0.979087	6.3391e-05	0.8647	3
	Dtag-16	Gtf2f1	0.50584	1.69662	246	194	253	860.546	675.777	408.635	224.21	0.20627	1.38704	461	140	193	643.592	342.273	290.855	146.63	2.45232	1.22319	2.99966	1.3371	1.40495	0.002628	6.04e-14	2
	Dtag-17	CDK7	0.43489	1.8235	153	109	156	636.058	419.094	392.187	177.628	0.26285	1.37128	436	167	211	649.586	421.43	422.761	185.225	1.65452	1.32978	2.20014	0.979175	0.92768	0.7396	0.0559	2
	inhibitor	CDK7i(100nM THZ1)	0.51653	1.57515	173	139	193	828.087	596.126	374.029	151.683	0.34289	1.31885	391	195	192	679.732	454.507	411.761	188.199	1.5064	1.19434	1.79915	1.21825	0.908364	0.0109	0.055	2
	inhibitor	XPBi(100nM triptolide)	0.54517	1.80096	158	137	185	864.615	702.849	416.404	236.317	0.36652	1.1626	241	121	153	670.239	460.679	376.312	219.011	1.48742	1.54908	2.30414	1.29001	1.10654	0.0351	0.0325	2
	dtag-13	P62	0.43443	1.43783	90	58	66	754.409	419.636	446.67	223.01	0.37487	1.27555	164	87	104	799.131	655.985	396.331	172.75	1.15888	1.12722	1.30632	0.944037	1.12701	0.6	0.0795	1
	inhibitor	CDK9i(5nm_NVP-2)	0.51122	1.54671	179	138	183	750.297	520.626	427.007	223.742	0.22179	0.87464	529	133	115	630.195	522.838	573.536	354.91	2.30497	1.7684	4.07611	1.19058	0.744516	0.003252	3.133e-05	2
	dtag-13	Rad21/Med19	0.50858	1.73664	267	215	294	900.747	799.264	404.08	202.045	0.05679	0.41194	645	25	23	1197.38	682.594	302.204	94.9113	8.95545	4.21543	37.7511	0.752268	1.33711	0.0085	0.0043	2
	dtag-13	Rad21/Taf1	0.562	1.69409	152	135	189	883.986	895.907	377.653	156.554	0.08634	0.38061	935	51	42	1767.11	1211.9	469.085	166.957	6.50915	4.45099	28.9721	0.500245	0.805084	7.0072e-10	0.00026325	2
	dtag-13	Rad21_Gtf2f11	0.50988	1.55379	368	294	134	1041.62	694.667	371.801	147.27	0.05084	0.93473	1217	73	65	998.668	527.124	403.07	207.947	7.09048	1.88455	13.3624	1.04301	0.922423	0.9895	0.4136	3
	dtag-13+inhibitor	Rad21_CDK7i	0.51653	1.57515	173	139	193	828.087	596.126	374.029	151.683	0.1235	1.13912	821	140	174	776.616	602.131	415.679	255.719	4.18243	1.38278	5.78337	1.06628	0.899802	0.456	0.2659	2
	dtag-13+inhibitor	Rad21_XPBi	0.55053	1.80428	136	117	158	884.5	751.229	444.185	260.281	0.10584	0.8812	845	102	116	766.128	513.348	389.77	162.052	5.20153	2.04753	10.6503	1.15451	1.13961	0.8525	0.259	2
SMG	Dtag-13	TAF1	0.19399	3.61067	551	190	465	945.744	874.949	365.01	166.567	0.14392	1.49185	857	199	265	1109.89	1067.81	378.788	150.635	1.3479	2.42026	3.26228	0.852108	0.819383	0.0067	0.0117	2
