## Supplementary Table 1 for "Mechanisms of transcription control by distal enhancers from high-resolution single-gene imaging"

### Sheet: Sheet1
Table 1. oligos
Name	Sequence
Rad21-g1	CCTCAGATAATATGGAACCG		gRNA
TBP-g3	AGCCTTCCACCTTATGCTC
TAF1-g4	AAAATACGTCAGTCGCACAC
GTF2E2-g2	CCCCGAAGTGCTCGCTCATG
GTF2F1-g4	GCTCAGGGTTGAGGCGCTTG
p62-g3	CATCAGCTCTGGGAGTCGGC
CDK7-g2	GGCTGTTGGCAGTTGAGCCC
TRF2-g3	AGTCTGTCCTCGGTCACTGT
Klf4-3'utr-g4	GTGGGTCACATCCACTACGT
Klf4-1K-g5	TTACCCAAACGCACATTTCC
Klf4-42K_g5	GATGGTTTTAATTCATGCCG
42K-F3_g5	ggtggtgtgttttgtgttttagtgt		genotyping of deletion
42K-R3_g5	ctctacaacccttgaccaagttcac
1K-F1	ggagtctcgctgtttattgtgt
1K-R	ggtgagaaccacactgtgaagc
14K-F1	tggctgacctccttatttgacaag
14K-R1	gaaagtacccactaagccacatct
GTF2E2-F1	TGTTTTCCCCTCAGCGAGAC		genotyping of knock-in
GTF2E2-R1	TTGCAAGCTGTCGTATGGGT
TAF1-F2-genotyping	ATCTTGGGCGGACCAATCAA
TAF1-R2-genotyping	ACCATCACTCCCGGACAATTC
TBP-F3	GAACCAGGTTGGAGCCATCT
TBP-R3	GCCCTGAGCATAAGGTGGAA
GTF2F1-F1	TAGGCTCTGTCTGGGGTCTC
GTF2F1-R1	atggaagaatggaggcccag
p62-F1	GTTCTGGTGCTGGTGCTAGT
p62-R1	CACTTAGGCTCTTCAGTGACCC
CDK7-F1_genotyping	ACATGTTCAGCACACCCAGA
CDK7-R1_genotyping	CCGAGTTTGGACAGGGACAA
TRF2-F1	cgtttacaggttctttggtgcc
TRF2-R1	cctgctgagttagatgacctcc
Rad21 genotypfing fwd1	ATGAAGTGTCAAGCCAGGGG
Rad21 genotypfing rev1	AGCACGATGCTTCACACACT
Klf4 3' juc rev1	GCTTCCTCTTCCTCCGACAC
Klf4 5' juc fwd1	AACGGCTCTGCTGGAGAAATTA
